# Spatial and temporal transcriptomics of SHH-medulloblastoma with chromothripsis identifies multiple genetic clones that resist to treatment and lead to relapse

**DOI:** 10.1101/2023.03.03.530989

**Authors:** Ilia Kats, Hannah Sophia Schreiber, Milena Simovic, Pooja Sant, Jan-Philipp Mallm, Albert Li, Pravin Velmurugan, Sophie Weil, Frauke Devens, Martin Sill, Manfred Jugold, Mahmoud Moustafa, Amir Abdollahi, Frank Winkler, Andrey Korshunov, Stefan M Pfister, Oliver Stegle, Aurélie Ernst

## Abstract

Paediatric medulloblastomas with chromothripsis are characterised by high genomic instability and are among the tumours with the worst prognosis. However, the determinants of their aggressiveness and the molecular makeup of chromothriptic medulloblastoma are not well understood. Here, we applied spatial transcriptomics to profile a cohort of 13 chromothriptic and non-chromothriptic medulloblastomas from the same molecular subgroup. Our data reveal a higher extent of spatial intra-tumour heterogeneity in chromothriptic medulloblastomas, which is associated with increased proliferation and stemness, but lower immune infiltration and differentiation. Spatial mapping of genetic subclones of the same tumour identify a regionally distinct architecture and clone-specific phenotypic features, with distinct degrees of differentiation, proliferation and immune infiltration between clones. We conducted temporal profiling of 11 patient-derived xenografts from chromothriptic medulloblastomas, covering the transition from the minimal residual disease stage to treatment-resistant regrown tumours. In chromothriptic medulloblastoma, an ecosystem of cells from multiple genetic clones resisting treatment and leading to relapse highlighted the importance of multi-clone interplay. Finally, we identified a potential role for tumour microtubes in treatment resistance in chromothriptic medulloblastoma, suggesting cell network communication as a putative target.

**Highlights:** *Biological insights:*

- Medulloblastomas with chromothripsis are characterised by higher spatial intra-tumour heterogeneity, proliferation and stemness, but lower immune infiltration and differentiation, as compared with non-chromothriptic medulloblastomas
- Spatially aware genetic clone assignment identifies phenotypic features such as degree of differentiation, proliferation and immune infiltration enriched in specific clones
- Cells from distinct genetic clones resist to treatment and give rise to relapse in patient-derived xenografts of medulloblastoma with chromothripsis
- Tumour microtubes point to putative molecular processes implicated in treatment resistance in chromothriptic medulloblastoma

*Technological advances:*

- Validation of the spatial representation of patient-derived xenograft models, providing novel insights into the faithfulness of such models to study cancer
- Spatial mapping of clones based on spatial transcriptomics and copy-number variant profiling
