## Supplementary material for "Spatial and temporal transcriptomics of SHH-medulloblastoma with chromothripsis identifies multiple genetic clones that resist to treatment and lead to relapse": Table S2

### Sheet: Tabelle1
PDX model	Mouse ID	PDX sample IDs (Visium data)	Time-points (Visium data)	Treatment group	Matched patient tumour (Visium data)
primary medulloblastoma	362	PDX A	control	control (untreated)	PDX derived from LFS2 in Table S1 (primary tumor untreated sample at diagnosis)
relapse (pretreated patient)	401	PDX B	control	control (untreated)	PDX derived from LFS8 in Table S1 (relapsed sample)
relapse (pretreated patient)	46	PDX C1	Early effect *	carbon ions (5x3Gy)
relapse (pretreated patient)	49	PDX C2	Early effect *	carbon ions (5x3Gy)
relapse (pretreated patient)	68	PDX C3	Early effect *	carbon ions (5x3Gy)
relapse (pretreated patient)	396	PDX D1	Minimal residual disease	carbon ions (5x3Gy)
relapse (pretreated patient)	393	PDX D2	Minimal residual disease	carbon ions (5x3Gy) + PARPi (6 mg/kg)
relapse (pretreated patient)	398	PDX E1	Regrown tumors	carbon ions (5x3Gy)
relapse (pretreated patient)	392	PDX E2	Regrown tumors	carbon ions (5x3Gy) + PARPi (6 mg/kg)
relapse (pretreated patient)	388	PDX E3	Regrown tumors	carbon ions (5x3Gy) + PARPi (6 mg/kg)
relapse (pretreated patient)	386	PDX E4	Regrown tumors	carbon ions (5x3Gy) + PARPi (6 mg/kg)
Ramaining animals from the treatment study (not used for Visium spatial transcriptomics)
relapse (pretreated patient)	395			control (untreated)
relapse (pretreated patient)	400			control (untreated)
relapse (pretreated patient)	397			control (untreated)
relapse (pretreated patient)	389			control (untreated)
relapse (pretreated patient)	391			control (untreated)
relapse (pretreated patient)	385			control (untreated)
relapse (pretreated patient)	383			control (untreated)
relapse (pretreated patient)	394			carbon ions (5x3Gy)
relapse (pretreated patient)	387			carbon ions (5x3Gy)
relapse (pretreated patient)	405			carbon ions (5x3Gy)
relapse (pretreated patient)	402			carbon ions (5x3Gy)
relapse (pretreated patient)	399			carbon ions (5x3Gy)
relapse (pretreated patient)	384			carbon ions (5x3Gy) + PARPi (6 mg/kg)
relapse (pretreated patient)	404			carbon ions (5x3Gy) + PARPi (6 mg/kg)
relapse (pretreated patient)	418			carbon ions (5x3Gy) + PARPi (6 mg/kg)
* "Early effect" means that animals were sacrificed shortly after the last fraction of carbon ion radiation in order to analyze early treatment effect
